# A taxonomy for human social perception: Data-driven modelling with cinematic stimuli

**DOI:** 10.1101/2023.09.28.559888

**Authors:** Severi Santavirta, Tuulia Malén, Asli Erdemli, Lauri Nummenmaa

## Abstract

Every day, humans encounter complex social situations that need to be encoded effectively to allow interaction with others. Yet, principles for organizing the perception of social features from the external world remain poorly characterised. In this large-scale study we investigated the principles of social perception in dynamic scenes. In the primary dataset, we presented 234 movie clips (41 minutes) containing various social situations to 1140 participants and asked them to evaluate the presence of 138 social features in each clip. Analyses of the social feature ratings revealed that some features are perceived categorically (present or absent) and others continuously (intensity) and simple social features requiring immediate response are perceived most consistently across participants. To establish the low-dimensional perceptual organization for social features based on movies, we used principal coordinate analysis and consensus clustering for the feature ratings. These dimension reduction analyses revealed that the social perceptual structure can be modelled with eight main dimensions and that behaviourally relevant perceptual categories emerge from these main dimensions. This social perceptual structure generalized from the perception of unrelated Hollywood movie clips to the perception of a full Finnish movie (70 min), and to the perception of static images (n = 468) and across three independent sets of participants (n = 2254). Based on the results, we propose **eight basic dimensions of social perception** as a model for rapid social perception where social situations are perceived along eight orthogonal perceptual dimensions (most importantly emotional valence, empathy versus dominance, and cognitive versus physical behaviour).
