## Supplementary Table 1 for "A taxonomy for human social perception: Data-driven modelling with cinematic stimuli"

### Sheet: Sheet1
Personality and trait-related characteristics	Theory basis
Dominant	Dual perspective model of agency and communion (Agency), Face perception (Dominance), Schwartz basic individual values (Dominance), PINT (Prominence)
Unpleasant	Circumplex emotion theory (Valence), DIAMONDS (Negativity), CAPTION (Negative valence)
Trustworthy	Dual perspective model of agency and communion (Communion) / Stereotype content model (Warmth) / DIAMONDS (Deception)
Warm	Big five (Agreeableness) / Dual perspective model of agency and communion (Communion) / Stereotype content theory (Warmth)
Competent	Dual perspective model of agency and communion (Agency) / Stereotype content theory (Competence)
Agentic	Dual perspective model of agency and communion (Agency) / Stereotype content theory (Competence)
Experienced	Dual perspective model of agency and communion (Agency)/ Stereotype content theory (Competence)
Open	Big five (Openness to experience) / HEXACO (Openness to experience)
Conscientious	Big five (Conscientious) / HEXACO (Conscientious) / DIAMONDS (Duty)
Neurotic	Big five (Neurotiscm) / HEXACO (Emotionality)
Extravert	Big five (Extraversion) / HEXACO (Extraversion)
Kind	Big five (Agreeableness) / HEXACO (Agreeableness)
Honest	HEXACO (Honesty) / Dual perspective model of agency and communion (Communion)/ Stereotype content theory (Warmth)
Creative	Big five (Relate with openness to experience, https://onlinelibrary.wiley.com/doi/full/10.1002/jocb.170) / HEXACO (Openness to experience)
Lazy	Big five (Low conscientious) / HEXACO (Low conscientious) / ACT-FAST (Tradition-Innovation)
Loyal	Big five / HEXACO (Honesty) / PINT (Inclusiveness)
Stubborn	Big Five (High neuroticism and Low agreeableness)
Shy	Big five (Low extraversion) / HEXACO (Low extraversion)
Intelligent	Dual perspective model of agency and communion (Agency) / Stereotype content theory (Competence) / DIAMONDS (Intellect)
Socially competent	Dual perspective model of agency and communion (Agency) / Stereotype content theory (Competence)
Brave	HEXACO (Emotionality) / DIAMONDS (Duty)
Selfish	Schwartz basic individual values (Personal focus)
Successful	PINT (Prominence) / Schwartz basic individual values (Achievement)
Ambitious	PINT (Prominence) / Schwartz basic individual values (Achievement)
Impulsive	Dual process theory of cognition (Type I)
Punctual	Dual process theory of cognition (Type 2)
Immoral	Dual perspective model of agency and ommunion (Communion)
Submissive	Dual perspective model of agency and communion (Low agency)
Pleasant	Circumplex emotion theory (Valence), DIAMONDS (pOsitivity), CAPTION (Positive valence)
Introvert	Big five (Extraversion) / HEXACO (Extraversion)
Agreeable	Big five (Agreeableness) / HEXACO (Agreeableness)
Person’s physical characteristics
Nude	-
Old	-
Attractive	DIAMONDS (Mating)
Masculine	Dual perspective model of agency and communion (Agency), DIAMONDS (Mating)
Feminine	Dual perspective model of agency and communion (Agency), DIAMONDS (Mating)
In poor somatic health	-
In poor mental health	-
Alone	Big five (Low extraversion) / HEXACO (Low extraversion)
Person's internal, situational states
Thinking or reasoning	Dual process thery of cognition (Type 2) / Big five (Low agreeableness) / Schwartz basic individual values (Thought) / DIAMONDS (Intellect)
Empathizing	PINT (Inclusiveness) / Dual perspective model of agency and communion (Communion) / Stereotype content model (Warmth)
Feeling secure	Schwartz basic individual values (Security)
Feeling confident	Big dive (Low neurotism) / HEXACO (Low emotionality)
Daydreaming	DIAMONDS (Intellect)
Wanting something	-
Feeling satisfied	Circumplex emotion theory (Valence), DIAMONDS (pOsitivity), CAPTION (Positive valence)
Feeling calm	Big five (Low neurotism) / HEXACO (Low emotionality)
Exerting self-control	DIAMONDS (Intellect)
Feeling displeasure	Circumplex emotion theory (Valence), DIAMONDS (Negativity), CAPTION (Negative valence)
Experiencing failure	PINT (Prominence)
Making a decision	-
Pursuing a goal	DIAMONDS (Intellect) / CAPTION (importance) / Big five (Conscientious)
Feeling lonely	Circumplex emotion theory / DIAMONDS (Negativity) / CAPTION (Negative valence) / Big five (Low extraversion) / HEXACO (Low extraversion)
Feeling moved	-
Exerting mental effort	DIAMONDS (Intellect) / CAPTION (Adversity)
Sexually aroused	DIAMONDS (Mating)
Focusing attention	DIAMONDS (Intellect) / CAPTION (importance) / Big five (Conscientious)
Experiencing success	PINT (Prominence)
Feeling insecure	Schwartz basic individual values (Security)
Feeling pleasure	Circumplex emotion theory (Valence), DIAMONDS (pOsitivity), CAPTION (Positive valence)
Feeling disappointed	Circumplex emotion theory (Valence), DIAMONDS (negativity), CAPTION (Negative valence)
Feeling agitated	Circumplex emotion theory (Valence) / Big five (Neurotism) / HEXACO (Emotionality)
Motivated	-
Somatic functions
Eating or drinking	-
Sweating or feeling hot	-
Coughing or sneezing	-
Vomiting or urinating or defecating	-
Feeling ill	-
Feeling nauseous or dizzy	-
Feeling energetic	-
Feeling tired	-
Sensory input
Smelling something	-
Feeling pain	-
Listening to something	-
Tasting something	-
Looking at something	-
Feeling touch	-
Blinking	-
Hungry or thirsty	-
Social interaction characteristics
Physically aggressive	DIAMONDS (Negativity)
Intimate	Dual perspective model of agency and communion (Communion) / DIAMONDS (Mating)
Informal	-
Romantic	DIAMONDS (Mating)
Compliant	DIAMONDS (Duty) / Big Five (Agreeableness) / HEXACO (Agreeableness)
Interacting positively	Circumplex emotion theory (Valence), DIAMONDS (pOsitivity), CAPTION (Positive valence)
Joking	CAPTION (Humour)
Authoritarian	Schwartz basic individual values (Dominance) / PINT (Prominence)
Acting reluctantly	-
Hostile	DIAMONDS (Adversity/Negativity)
Cooperative	DIAMONDS (Duty) / Big Five (Agreeableness)
Flirtative	DIAMONDS (Mating)
Harassing someone	DIAMONDS (Adversity/Negativity)
Interacting physically	-
Emotionally aroused	Emotion theory
Verbally aggressive	DIAMONDS (Adversity/Negativity)
Equal	-
Affectionate	DIAMONDS (pOsitivity)
Serious	-
Playful	DIAMONDS (pOsitivity)
Superficial	-
Interacting negatively	DIAMONDS (Negativity)
Formal	-
Having a conflict	DIAMONDS (Adversity)
Sexual	DIAMONDS (Mating)
Acting voluntarily	-
Interacting emotionally	Big five (Neurotiscm) / HEXACO (Emotionality)
Making fun of someone	CAPTION (Humour)
Inequal	-
Showing affection	-
Being morally righteous	-
Social communicative signals
Moaning or groaning	-
Yelling	-
Touching someone	-
Crying	-
Making gaze contact	-
Hitting or hurting someone	-
Laughing	-
Talking	-
Kissing or hugging or cuddling	-
Whispering	-
Communicating nonverbally	-
Attending someone	-
Ignoring someone	-
Gesturing	-
Movement
Moving their body	-
Moving their leg / foot	-
Moving their arm / hand	-
Moving their head	-
Making facial expressions	-
Moving reflexively	-
Jumping	-
Sitting	-
Standing	-
Laying down	-
Moving rapidly	-
Moving towards someone	-
Moving away from someone	-
Panting / short of breath	-
