## Supplementary Table 2 for "A taxonomy for human social perception: Data-driven modelling with cinematic stimuli"

### Sheet: Taul1
Clip index	Clip length	Content	Movie / main actors in the scene (if known)
1	11s	Two teenage girls discuss about a man. The other seems interested in the man, the other knew him previously and describes him as not-normal.	American beauty / Mena Suvari, Thora Birch
2	9s	A coughing man begs a woman to accept a check. The woman declines.	Catch me if you can / Leonardo DiCaprio
3	12s	Two jailmates mock a third person in a lighthearted way.
4	11s	A woman is putting a young girl to sleep. The girl asks the woman to make a funny face. The woman makes a face and the girl laughs.
5	11s	A couple in bed discussing about a (pregnancy) test.	The good girl / Jennifer Aniston, John C. Reilly
6	11s	An aerial shot of a wintery neighborhood with lot of trees. A male voice introduces himself and tells that this is his story and his neighborhood. Inspiring music is played in the background.
7	10s	A panning shot of a large warehouse full of suits. A voicemail in the background tells someone to go get a new uniform to replace a lost one.	Catch me if you can
8	10s	A shot of cityscape in the night time. Chill jazz is played in the background.
9	10s	Couple of shots of homes in a decent looking neighborhood in the winter. Beautiful music is played in the background.
10	11s	A Panning shot of the Manhattan bridge. Beautiful bright music is played in the background.
11	10s	A rooftop shot from Paris. It is snowing. Beautiful music in the background.
12	6s	A fast paced aerial shot of New York. Energizing music is played in the background.
13	9s	A man is holding an amused young boy upside down from his ankles. Lighthearted music is played in the background.	Hugh Grant
14	16s	A cheerleader squad performs to uplifting big band music in a gymnasium.	American beauty / Thora Birch
15	10s	A young girl is figure skating. Beautiful music is played in the background.
16	9s	A teenage boy does sit-ups, push-ups and pull-ups in his room. Uplifting music is played in the background	Little miss sunshine / Paul Dano
17	5s	A man is parking a car. He is thinking about an upcoming date (inner speech).
18	7s	A man making is coffee. He is thinking about managing time (inner speech). Lighthearted music is played in the background.	Hugh Grant
19	10s	An in-zooming shot of a snow globe. Oppressive music is played in the background.
20	9s	A slowly in-zooming shot of an old camera on the table in front of television. Slightly melancholic music is played in the background.
21	7s	Ducks swimming in a pond. Cheerful music is played in the background.
22	14s	A young man break dancing in a club. Crowd is cheering and disco music is played in the background.
23	10s	Bunch of birds and a whale are peacefully swimming in the ocean.
24	10s	Penguins are swimming and jumping in the ocean. Happy uplifting music is played in the background.
25	11s	A man is waxing a car. Happy music is played in the background.
26	16s	A Man is forging checks. Happy music is played in the background.	Catch me if you can
27	11s	A man and a young boy dig a grave next to a coffin. Third man by them explains how the woman died.
28	15s	An inmate is writing a letter, reminiscing the past. Sentimental music is played in the background.
29	13s	An older woman is seeking a child in the playground, first playfully, then more seriously.
30	12s	A young girl is trying to pick a lock. Suspenseful music is played in the background.
31	12s	A man searches through cabinets, seeming little stressed.
32	11s	A woman is packing her bag in a hurried manner. Slightly ominous music is played in the background.	Jennifer Anniston
33	13s	Multiple women one after another are giving hard talk to the observer for breaking up with them. The women speak and look directly towards the camera.	Hugh Grant
34	14s	A man and a woman are having lunch. The woman starts crying quietly, while the man consoles her. Lighthearted music is played in the background.	Hugh Grant
35	16s	A woman cries, and continues to slap herself, yell at herself and tell herself to stop.
36	16s	A family of three having a dinner. Woman gets triggered by the man's words and starts shouting. The man looks at her in despise and throws his plate on the wall.	American beauty / Kevin Spacey
37	12s	A teenage daughter and her mother talking. The mother hits the girl and blames her for being ungrateful.	American beauty / Thora Birch, Annette Bening
38	15s	A group of policemen are running towards a car, their guns pulled out. The driver comes out telling he was paid to wear the pilot uniform. Warm, lighthearted music is played in the background.	Catch me if you can / Tom Hanks
39	22s	A man is panting on the ground, with a woman standing by him. The man begs the woman to kill him.	Dancer in the dark / Björk, David Morse
40	10s	Three young adults are having a conversation. A man and a woman hug. Lighthearted music is played in the background.	Tobey Maguire
41	11s	A young man is reading a sentimental letter. Sentimental music is played in the background.	Tobey Maguire
42	11s	A distressed woman accuses another woman of being merciless.	Dancer in the dark / Catherine Deneuve
43	16s	A woman is yelling at a man, telling him to leave.
44	10s	A smiling man stands in snow with a case in each hand. Six children and two women run to greet him. They fall down on the snow. Joyous music is played in the background.	Tobey Maguire
45	11s	An enthusiastic young man interviews an older man. The older man tells the young man to ask one questions at a time.	Catch me if you can / Leonardo DiCaprio
46	10s	A pilot is discussing with a receptionist, asking if a check is a suitable payment method for a room.	Catch me if you can / Leonardo DiCaprio
47	18s	Four men wearing suits are discussing of catching someone in an office.	Catch me if you can / Tom Hanks
48	10s	A young girl plays harmonica by a window. A young man on the other side of the window looks at her and taps the window. The girl taps back. The man asks the girl's name. Warm, lighthearted music is played in the background.	Leonardo DiCaprio
49	11s	A young man behind a desk is taking down information from a young couple. The spouse is wearing a military uniform.	Tobey Maguire
50	14s	A young woman looks at a young man. The young man glances at the woman. Both smile, and the woman touches him. Wistful music is playing in the background.
51	11s	A young girl is hiding under the blanket, being surprised by an older woman. Both laugh.
52	14s	A man seems very sad or distressed. Another man tells him everything will be ok. A haunting music is played in the background.
53	12s	A man and a woman are in a club. The woman tells the man she knows that he siphoned half a million. Another woman approaches the man from behind and tells him she saw the man get his ass kicked.
54	10s	Two police officers ask a young man driving a pizza car for a licensee. The young man questions the procedure.
55	9s	Children in uniforms in a school class. A boy in the center is not paying attention to the teacher.
56	10s	Mother and a young daughter are in a grocery store. A man behind thinks about hitting on single mothers (inner speech). The father enters as the man behind attempts to approach the woman. The man stops at the last second.	Hugh Grant
57	11s	Three men are having lunch by the river, a woman in the background is looking in the distance. Thoughtful music is played in the background.	Tobey Maguire
58	11s	A woman is walking inside a crowded shop, giving instructions in a hurried manner over a phone. Christmas song is played in the background.
59	11s	A young woman sings a sentimental jazzy song. A band of three men play their instruments behind her.
60	11s	A crowd cheers next to passing cars, apparently at an event related to the movie.
61	11s	Aerial shot of a bunch of students coming out of a building. Narrator discussing young-peoples-activitites.
62	10s	A man is walking on a crowded street. A thoughtful music is played in the background.	Joaquin Phoenix
63	10s	A man and a woman get on a tram. The woman sits and attends her phone. The man looks like he might be displeased.	Joaquin Phoenix
64	10s	Three adults and one child are driving in car silent and looking serious. Uplifting music is played in the background.	Terry O’Quinn
65	10s	Two men are onstage in front of a crowd in a club, about to start a rap battle.	8 Mile / Eminem
66	18s	Two men are boxing. The crowd is cheering. The host is hosting intensely.	Rocky or Rocky 2 / Sylvester Stallone, Carl Weathers
67	10s	A soldier is lying on his back, shaking. Some leaves are covering his chest. He says he's ok. Another soldier by him lifts the leaves to see that the first man is wounded on the chest.	Forest Gump / Tom Hanks
68	15s	A man is being pushed down the stairs and being beat up by three men. A male narrator describes the audio track of some other violent film. Energizing music in the background.	Clockwork orange
69	11s	A woman by the sea shore is cutting her own inner thigh with a piece of rock.
70	9s	A crying boy is laying on a hospital bed with an injured leg. Multiple nurses and doctors fuss around him.	Catch me if you can / Leonardo DiCaprio
71	10s	A woman is giving birth. She grabs a nurse by the neck. Lighthearted music is played in the background.
72	12s	A man is laying on his back with his head in between a door and the door frame. A woman bangs the door against his head, asking furiously about a third person.	Kill bill / Uma Thurman
73	13s	Two men arguing. The older man slaps the younger one and the younger punches him back.	Jeff Bridges
74	11s	A man hangs himself. He stays twitching on the rope.
75	13s	A naked couple is having sex in the countryside.
76	21s	A naked couple having passionate sex. Booth seem to enjoy it a lot.
77	15s	A naked couple gets on a couch and starts having sex. Both, especially the woman, seem passionate.
78	14s	A couple is having sex in a car.
79	27s	A couple is having passionate sex on the beach. A boat sails by in a viewing distance. The man looks at the boat.
80	12s	A couple is having passionate sex on a sofa.
81	8s	A man is unwrapping a hamburger immediately biting into it.	Tom Hanks
82	10s	A bunch of priests and police officers feasting on fast-food. They seem very pleased.
83	9s	A bunch of priests and police officers feasting on fast-food.
84	11s	Two women are eating pizza in a crowded restaurant, discussing their relationship with a pizza.	Julia Roberts
85	11s	A group of three adults and a child is having dinner. Adults try to convincing the girl that the soup is good but she wants a cheeseburger.
86	17s	Two men are in a diner discussing about some cool guy.	Pulp Fiction / Samuel L. Jackson, John Travolta
87	17s	A man and a woman are having a discussion over lunch. They're disagreeing on something.
88	19s	A young woman and a man discuss about horoscopes over lunch.	Robert Deniro
89	6s	An older man and a younger man are laughing at funny stuff from the past.	Matt Damon & Robin Williams
90	10s	Bunch of guys standing at a police lineup. They burst into laughter when trying to read the given text.
91	10s	Three men are harassing two other persons by tying them up and hitting them.	Clockwork orange
92	9s	A young man is trying to convince a young woman they should be together. The woman opposes strongly.	Timothee Chalamet
93	10s	A wounded man is moaning on a pier, trying to reach for his gun. A man standing next to him points a gun at him.	Dirty Harry / Clint Eastwood & Andrew Robinson
94	9s	An attractive woman talks seductively to a bunch of old men wearing suits in an office.
95	5s	A man and a woman are walking in a plaza/park, with music playing and kids dancing.
96	9s	A man is trimming his facial hair intensely. Lighthearted music is played in the background.
97	10s	An inmate is having a discussion with a man in a suit.	Morgan Freeman
98	10s	A man is sitting confidently on stage, addressing a young woman in the crowd, apparently arguing against her.
99	11s	A young man argues that different sensations and preferences are caused by differently functioning brains.
100	10s	A coach is giving a pep talk to an american football team.	Any given Sunday / Al Pacino & LL Cool J
101	13s	A scientist on a wheelchair ranting about an std to an unresponsive audience, throwing her files to the ground.	The Normal Heart / Julia Roberts
102	12s	A woman in distress is pouring out her feelings to a man.
103	10s	Two people are having a discussion in a metro. The man is slightly mocking the woman.	Will Smith
104	10s	A woman is pouring out her feelings to a bunch of co-workers in an office.
105	12s	A radio host is imitating Elvis Presley.	Robin Williams
106	10s	A man and a woman are arguing outside at night. The man gets loud and the woman begs him to be quiet.	La La Land / Emma Stone & Ryan Gosling
107	11s	A distressed man is shouting in a diner, with the crowd silently witnessing his tantrum.
108	11s	A distressed man is sobbing and mumbling. A young woman consoles him.
109	11s	A big band is playing. A teacher in front suddenly throws something at the drummer, barely missing. The playing stops and the two stare at each other.	Whiplash / J.K. Simmons & Miles Teller
110	11s	A teacher shouts a drummer student about pacing and slaps him in the face.	Whiplash / J.K. Simmons & Miles Teller
111	15s	A student responds to a lecturer that Harvard produces more garbage than most colleges.	Robin Williams
112	8s	A teacher wittily asks a student if classical literature relates to business or medical school in any way.	Robin Williams
113	12s	A teacher is giving a subtle motivation speech to students.	Robin Williams
114	10s	A man is offering a paper, maybe a check, to a younger man in a well furnished office. Both are laughing.
115	15s	Two men in a store have flipped a coin. The man behind the counter picks a side hesitating. He wins, and the other one congratulates him.	No country for old men / Javier Bardem & Barry Corbin
116	12s	Two men disagree in a bar, one suggest they take it to outside, the other sees no need for that.	Matt Damon
117	9s	A washed out -looking young man is trying to get into an apartment, but the door chain stops him. He begs his mom to give him money.	The basketball diaries / Leonardo DiCaprio
118	11s	A young man is wailing against a door.	The basketball diaries / Leonardo DiCaprio
119	8s	A group of white young adults are dancing energetically in a gymnasium. 60s type scene. Black people are watch behind a rope.	Hairspray
120	5s	A woman is singing pop songs along the car radio. A man is visibly irritated by this.	Heartbrake kid / Ben Stiller & Malin Åkerman
121	5s	A woman tells a joke about a man in the audience during a speech at her own wedding.	Heartbrake kid / Ben Stiller
122	10s	A touched man is listening to a voicemail. Sentimental music is played in the background.
123	10s	A young man is questioning an older man. Older man points to an instruction document.
124	10s	A man is lying on his back in a bed. An alarm clock rings on the table.
125	13s	A man is crying and wailing in rain. He says he doesn't want to be God anymore.	Bruce Almighty / Jim Carrie
126	10s	A man calls a young boy on a hospital bed by his name. The young boy wakes up.	John Q / Denzel Washington
127	6s	Two men are outside. One is laughing and the other man doesn't get it.	Morgan Freeman
128	12s	A young man is ranting to an older man about prestige on a city street.	Sylvester Stallone
129	10s	A young kid is walking by a man to pick up a basketball. The man follows the kid with his look. Subtle sentimental music is played in the background.	Will Smith
130	10s	A man wearing suit inquires about his commission and he is amazed.	The wolf of wall street / Leonardo DiCaprio
131	10s	A man wearing suit finds out his new work place uses sheets instead of computers.	The wolf of wall street / Leonardo DiCaprio
132	11s	A man wearing suit enthusiastically sells stocks over the phone.	The wolf of wall street / Leonardo DiCaprio
133	10s	Three adventurers are falling in a shaft, making dramatic yet comical comments about their state of affairs while falling.	Journey to the center of the earth
134	7s	A couple is on a date and the woman tells the she is pregnant. The man is confused why he is being hit on.	Knocked up
135	5s	A man tells a woman some good news over the phone. Both seem happy.	Knocked up
136	5s	Two young men are commenting on another man's dance moves in a club.	Knocked up
137	8s	A young man is mopping the high school corridor floor. Melancholic music is played in the background.	Listen to me
138	12s	A battle in what looks like middle eastern urban area. A man is separated from a group of people. A young boy breaks free and runs towards the man, but soldiers tear them apart violently.
139	11s	A person is putting on a martial arts robe, putting red tape on the yellow belt. Ominous music is played in the background.
140	10s	A couple is standing on a city street. The woman is talking, but gets interrupted by the man kissing her.
141	6s	A visitor and a guide in a museum walking towards a statue of Theodore Roosevelt riding a horse. The visitor guesses the president's running number quite wrong.	The night at the museum / Ben Stiller
142	9s	Two men discus about their jobs in comical fashion.	Deception / Ewan McGregor
143	6s	A couple on a date.	Deception / Ewan McGregor
144	10s	A young man in front of a blank paper, is sweating and trembling hard. Dramatic music is played in the background.
145	7s	A man is waking up on a bed. Soft music is played in the background.
146	5s	A couple is kissing, with a photographer in the background.
147	8s	A man is taking a photo of a woman on a park bench. He gets scared when the woman turn towards him.
148	8s	A man is looking at a photo of a woman on a park bench on his computer screen, smiling gently. Soft music is played in the background.
149	6s	A man is running with a camera. He bumps into a skateboarder and drops his notebook.
150	6s	A young woman sits on a park bench, looking at a notebook of drawn pictures. She is seemingly pleased.
151	6s	A young woman is coloring a page on a notebook with a pencil, revealing a hidden word.
152	11s	A distressed man inquires about his daughter shouting. He is being held back by multiple policemen protecting the crime scene.	Sean Penn
153	9s	A young boy holding a framed picture cries by a coffin.
154	10s	A distressed man is undressing frantically. He is crying.
155	13s	Two men by a bathtub. One of them is having a frantic breakdown while the other tries to calm him down.	Tom Cruise
156	11s	A boy is pointing a gun at a man. The man talks to the boy showing understanding.
157	10s	An old man growling and insulting a younger man for being gutless.	Warrior / Nick Nolte & Tom Hardy
158	9s	An older man and a younger man wearing suits discuss about the younger man's past. The younger man seems moved.	Will Smith
159	6s	A young woman is walking on street, sobbing.
160	13s	A distressed and disgusted man is pointing a gun at somebody, while another man witnesses the act.	Se7en / Brad Pitt & Morgan Freeman
161	12s	A crying man hugs an older man.	Matt Damon & Robin Williams
162	13s	An old woman talks about loneliness to a young man.	Requim for a dream / Ellen Burstyn & Jared Leto
163	10s	A crying man walks on a street. A flashback to a scene of a decapitated and bloody head of a dead person.
164	14s	A young woman is asking a man how is he. The man hesitates his answer.	American Beauty / Mena Suvari & Kevin Spacey
165	13s	An agitated woman on a couch is reflecting her identity and achievements.
166	10s	A man on a sofa tells a woman sitting on the ground that he loves her. The woman's not too enthusiastic.
167	10s	An old man tells his son that he likes to drink more wine nowadays. The son says it's good for him.	The godfather / Marlon Brando & Al Pacino
168	12s	An old man tells his son that there was not enough time, the son in encouraging him. The father kisses him in the cheek.	The godfather / Marlon Brando & Al Pacino
169	14s	Two old men discuss what is being said about the other.	The Irishman / Joe Pesci & Al Pacino
170	10s	A young man looks at fire, teary-eyed.
171	14s	A man and a woman discuss their expectations for their mutual time.
172	6s	A young woman is questioning a young man.
173	13s	A drunk man wearing suit is giving an unwanted speech in a restaurant, while he is being escorted out.	Scarface / Al Pacino
174	10s	A man is explaining an psychiatric disorder to a young woman.	The batman begins / Katie Holmes & Cillian Murphy
175	9s	A woman is pouring out her views on a man sitting on a bed.
176	10s	A woman is lying on bed, with another woman encouraging her to go on with her life.
177	12s	An older man is holding a younger man by the throat and threatening him.	Matt Damon & Robin Williams
178	11s	A man is talking religious things in a red-lit room. Dramatic music is played in the background.
179	10s	A young man is wittingly protesting against a group of men wearing suits in an office.
180	10s	A young boy in tears tries to wake up a dead or badly injured man.
181	10s	A man in tears tells someone he misses her.	Forrest gump / Tom Hanks
182	10s	A man is grieving by a man on a hospital bed.	Tom Cruise
183	13s	A man is intimidating another man.
184	17s	An injured man dramatically accuses an older man for being selfish.
185	11s	An angry man shouts at a another man in a car. The other man tries to calm him down.	Jake Gyllenhaal
186	11s	A woman in flashy clothing and make up seems to be bursting into tears while trying to make a happy face.
187	10s	A man in bed checks his phone and he is not looking pleased.	The english teacher
188	10s	A serious looking man sits on a couch. He puts down his stuff and buries his face into his hand.	The english teacher
189	5s	A man is eating bread.	The english teacher
190	7s	An Asian man is learning English. He gets help from a Caucasian man.	The english teacher
191	7s	An Asian man is learning English. He gets help from a Caucasian man.	The english teacher
192	5s	A tired looking man is lying on a bed with a laptop on his lap.	The english teacher
193	7s	A montage of American footballer on the field, with a voice over commenting his abilities.	The express
194	8s	A happy-looking man exits a house and wishes good morning to his neighbours in an overly-considerate fashion.	The Truman show / Jim Carrey
195	9s	A confused woman babbles to a man about having sex with him. The man seems suspicious but happy.	Cameron Diaz
196	7s	Two medal-awarded policeman comically boasts about the danger and glory of police work to a bunch of happy-looking police men in an office.	Samuel L. Jackson / Dwayne Johnson / Mark Wahlberg
197	5s	A man in a car says he can solve the rubik’s cube the another man is playing with. He gets the rubik’s cube and solves it quickly.	The pursuit of happiness / Will Smith
198	8s	A man is giving another man a big string instrument in its case as a gift. Classical music is played in the background.	The soloist / Robert Downey Jr.
199	10s	A man is playing his kitchen ware like a set of drums. The the scene is cut into him actually playing drums.
200	8s	A man explains the terms of an relationship to another man. The first man is being hired as a best man for a wedding.	The wedding ringer / Kevin hart
201	5s	A man is giving speech in a wedding.	The wedding ringer / Kevin hart
202	5s	Two men in a dance class. One tells he scored his girlfriend by taking her to dancing.	The wedding ringer / Kevin hart
203	11s	A young man surfaces in a swimming pool. Another young man by the pool is amazed by his performance.
204	7s	A young boy tells a professional ice hockey player that he will be someday like him. The professional tells the boy to lower his expectations.
205	7s	A man holds a big gun and introduces his childhood friend who is now his coworker.	Martin Lawrence
206	12s	A boy arrives at school, telling his mom to stay in the car. As the boy enters the building his mom embarrasses him in front of other kids by shouting an overly sweet phrase.
207	12s	A man acting confident in front of a judge and court.	Robert Downey Jr.
208	11s	A woman and a boy are flying to china, apparently. The woman encourages the boy to ask an Asian man his name in Chinese. The man responds that hi is from Detroit.
209	8s	A young woman tells the camera there's always two sides to a story, and hers is the right one.
210	10s	Two women are having a conversation about right and wrong.	Michelle Rodriguez
211	8s	A young man is telling a young woman he needs to get some club’s attention by doing something substantial. Hopeful music is played in the background.
212	11s	A young man is introducing himself and acting very confident, even arrogant, in a meeting of a board.
213	8s	An older man is telling a younger man over the phone that he is about to arrive at their place.	Meet the fockers / Ben Stiller & Robert Deniro
214	13s	An older man and a younger man are arguing whether the older man should go to a hospital over a long lasting Viagra effect.	Meet the fockers / Ben Stiller & Robert Deniro
215	6s	A man and a woman are watching a ballerina. The man makes a subtle remark about the differences between the ballerina and the woman.	Black swan / Natalie Portman & Vincent Cassel
216	11s	A comical conversation between two men about starting an adventure.
217	11s	Two men in a cab. One gives a motivational speech or a sell pitch.	Vince Vaughn
218	5s	Two men get their story straight and shake hands in elaborate ways.	Vince Vaughn
219	7s	A man talks about his marriage to a woman, who continues to hit on him.	Adam Sandler
220	10s	A man and two kids fake they're having fun together, and abruptly quit as a woman exits the room.	Adam Sandler
221	7s	A couple arrives in Berlin. The man didn't sleep during the flight, but the woman did.	Liam Neeson
222	7s	A man impersonating an older lady signs into high school staff. Group of young women make remarks of her weight. She dances on a table and breaks it.	Martin Lawrence
223	8s	A woman picks up a man by a road. They discuss hitchhiking.	Nicholas Cage
224	6s	A women praises another woman's book with a pompous title. Dramatic music is played in the background.
225	9s	A man runs across a road, with a woman shouting something behind him.	Forrest gump / Tom Hanks
226	12s	A man is sitting on a park bench and telling an older woman about how he was recognized and were invited to somewhere.	Forrest gump / Tom Hanks
227	9s	An older woman and a younger woman are having a discussion about house rules/behavior.
228	7s	A young man and a young woman discus what a third person said before. Intense electronic music is played in the background.
229	5s	A young boy is telling a man goodnight over the radio. The radio breaks as the man is responding.
230	4s	Two men are discussing over a radio about the other man’s identity.
231	4s	A father and son are having a sentimental moment over a radio.
232	5s	A man dressed in a pro-America clothing is standing in an arena and giving a sarcastic speech.	Borat / Sacha Baron Cohen
233	8s	A dinner party. A man from a foreign country is telling that two guests, but not one, would be hot stuff in his country.	Borat / Sacha Baron Cohen
234	7s	A woman is telling a man that she wants to take him somewhere. The man answers suggestively.	Year one / Jack Black
