## Supplementary Table 3 for "A taxonomy for human social perception: Data-driven modelling with cinematic stimuli"

### Sheet: TblSI3_nationalities
Nationalities of the Study 1 participants (N=1096)					Nationalities of the Study 4 participants (N=1094)
Country	Count	Proportion	Cumulative proportion		Country	Count	Proportion	Cumulative proportion
United Kingdom	264	0.241	0.241		United Kingdom	359	0.328154	0.328154
South Africa	140	0.128	0.369		South Africa	133	0.121572	0.449726
Poland	137	0.125	0.494		Poland	93	0.0850091	0.534735
Portugal	117	0.107	0.6		Portugal	72	0.0658135	0.600548
Italy	73	0.067	0.667		Nigeria	68	0.0621572	0.662706
Mexico	60	0.055	0.722		United States	66	0.0603291	0.723035
United States	46	0.042	0.764		Italy	49	0.0447898	0.767824
Greece	32	0.029	0.793		Greece	25	0.0228519	0.790676
Spain	31	0.028	0.821		Netherlands	21	0.0191956	0.809872
Hungary	17	0.016	0.837		Spain	19	0.0173675	0.827239
France	13	0.012	0.849		Hungary	18	0.0164534	0.843693
Zimbabwe	13	0.012	0.86		France	15	0.0137112	0.857404
Germany	11	0.01	0.87		Turkey	15	0.0137112	0.871115
Israel	9	0.008	0.879		Germany	14	0.0127971	0.883912
Slovenia	9	0.008	0.887		Zimbabwe	14	0.0127971	0.896709
Australia	7	0.006	0.893		Australia	9	0.00822669	0.904936
Canada	7	0.006	0.9		Canada	6	0.00548446	0.91042
Estonia	7	0.006	0.906		Sweden	6	0.00548446	0.915905
Ireland	7	0.006	0.912		Finland	5	0.00457038	0.920475
Czech Republic	6	0.005	0.918		India	5	0.00457038	0.925046
Latvia	6	0.005	0.923		Ireland	5	0.00457038	0.929616
Netherlands	6	0.005	0.929		Latvia	5	0.00457038	0.934186
India	5	0.005	0.933		New Zealand	5	0.00457038	0.938757
Malaysia	5	0.005	0.938		Belgium	4	0.00365631	0.942413
Nigeria	5	0.005	0.943		Estonia	4	0.00365631	0.946069
Korea	3	0.003	0.945		Israel	4	0.00365631	0.949726
Russian Federation	3	0.003	0.948		Lithuania	4	0.00365631	0.953382
Algeria	2	0.002	0.95		Austria	3	0.00274223	0.956124
Belgium	2	0.002	0.952		Russian Federation	3	0.00274223	0.958867
Brazil	2	0.002	0.953		Ukraine	3	0.00274223	0.961609
Chile	2	0.002	0.955		Bangladesh	2	0.00182815	0.963437
Colombia	2	0.002	0.957		Brazil	2	0.00182815	0.965265
Denmark	2	0.002	0.959		Bulgaria	2	0.00182815	0.967093
Finland	2	0.002	0.961		Czech Republic	2	0.00182815	0.968921
Lithuania	2	0.002	0.963		Romania	2	0.00182815	0.97075
Pakistan	2	0.002	0.964		Slovenia	2	0.00182815	0.972578
Philippines	2	0.002	0.966		Switzerland	2	0.00182815	0.974406
Turkey	2	0.002	0.968		Vietnam	2	0.00182815	0.976234
Venezuela, Bolivarian Republic of	2	0.002	0.97		Zambia	2	0.00182815	0.978062
Bangladesh	1	0.001	0.971		Chile	1	0.000914077	0.978976
Bosnia and Herzegovina	1	0.001	0.972		China	1	0.000914077	0.97989
Botswana	1	0.001	0.973		Croatia	1	0.000914077	0.980804
Bulgaria	1	0.001	0.974		Denmark	1	0.000914077	0.981718
Cameroon	1	0.001	0.974		Egypt	1	0.000914077	0.982633
China	1	0.001	0.975		Lebanon	1	0.000914077	0.983547
Ghana	1	0.001	0.976		Lesotho	1	0.000914077	0.984461
Iraq	1	0.001	0.977		Mexico	1	0.000914077	0.985375
Kyrgyzstan	1	0.001	0.978		Moldova	1	0.000914077	0.986289
New Zealand	1	0.001	0.979		Namibia	1	0.000914077	0.987203
Norway	1	0.001	0.98		Norway	1	0.000914077	0.988117
Puerto Rico	1	0.001	0.981		Philippines	1	0.000914077	0.989031
Romania	1	0.001	0.982		Serbia	1	0.000914077	0.989945
Saint Lucia	1	0.001	0.983		Slovakia	1	0.000914077	0.990859
Sri Lanka	1	0.001	0.984		Sri Lanka	1	0.000914077	0.991773
Switzerland	1	0.001	0.984		Syrian Arab Republic	1	0.000914077	0.992687
Syrian Arab Republic	1	0.001	0.985		Tunisia	1	0.000914077	0.993601
Thailand	1	0.001	0.986
Ukraine	1	0.001	0.987
Uzbekistan	1	0.001	0.988
Vietnam	1	0.001	0.989
