## Supplementary Table 5 for "A taxonomy for human social perception: Data-driven modelling with cinematic stimuli"

### Sheet: Sheet1
Component	Authors' name (negative)	Authors' name (positive)	Expert participants' names (negative) N=20	Expert participants' names (positive) N=20	Online participants' names (negative) N=92	Online participants' names (positive) N=92	ChatGPT 3.5 name (negative)	ChatGPT 3.5 name (positive)	Final name (negative)	Final name (positive)	ChatGPT 3.5 description
PC1	Pleasant	Unpleasant	Pleasant, 7 Positive, 4 Happy, 2 Comfort, 2	Unpleasant, 7 Negative, 4 Discomfort, 2	Happy, 16 Positive, 13 Pleasant, 6 Friendly, 5 Good, 4 Content, 4	Negative, 14 Depressed, 11 Sad, 6 Serious, 3 Bad, 3 Mentally unhealthy, 3 Unhappy 3	Positive emotions	Negative emotions	Pleasant	Unpleasant	Continuum: Emotional Well-being. This continuum represents the spectrum of emotional states individuals may experience, ranging from negative emotions such as displeasure, disappointment, and insecurity to positive emotions like satisfaction, confidence, and pleasure.
PC2	Submission	Dominance	Affection, 3 Emotional, 3 Intimacy, 3 Sensitive, 2 Compassinate, 2	Dominance, 4 Assertive, 3 Self-centered, 2 Emotional detachment, 2	Emotion, 9 Empathic, 7 Caring, 5 Female, 5 Introvert, 5 Submissive, 4 Shy, 3 Sensitive, 3 Soft, 3 Passive, 3	Dominance, 9 Leader, 5 Selfish, 5 Extravert, 4 Masculine, 4 Hard, 4 Control, 3 Aggressive, 3	Empathic	Assertive	Empathetic	Dominant	Continuum: Social Assertiveness. This continuum spans from assertive and dominant behaviors characterized by confidence, hostility, and ambition to empathetic and intimate behaviors marked by kindness, shyness, and emotional empathy.
PC3	Impulsive	Cognitive	Physical, 7	Mental control, 3 Cognition, 2 Rational,2 Intellectual, 2	Physical, 11 Sexual, 8 Action, 6 Anxious, 3 Hyperactive, 3 Impulsive, 3 Nude, 3	Mental, 6 Intelligent, 5 Calm, 5 Rational, 4 Cognitive, 3 Reasonable, 3 Thought, 3 Trustworthy, 3	Physical	Cognitive	Physical	Cognitive	Continuum: Social Engagement. This continuum ranges from cognitive engagement characterized by thinking, reasoning, and verbal interaction to physical engagement marked by rapid movement, physical interaction, and bodily expressions of energy and sensation.
PC4	Careless	Conscientious	No consensus (n>1)	Conscientious, 2 Devoted, 2 Trustworthy, 2	Selfish, 9 Lazy, 5 Bad, 4 Cold, 3 Inactive, 3 Negative, 3 Sensory, 3	Friendly, 5 Selfless, 4 Good, 4 Loyal, 4 Honest, 4 Character, 3 Feelings, 3 Personality, 3	Passive	Proactive	Disengaged	Loyal	Continuum: Behavioral Engagement. This continuum spans from proactive behaviors characterized by loyalty, conscientiousness, and bravery to passive behaviors marked by laziness, sensory engagement (e.g., eating, tasting, smelling), and disengagement from others.
PC5	Introversion	Extraversion	Introversion, Self, 2 Negative social interaction, 2	Social interaction, 7 Extraversion, 2 Interaction, 2 Positive social interaction, 2	Introversion, 21 Alone, 4 Shy, 3 Reserved, 3 Autistic, 3	Extraversion, 19 Sociable, 7 Outgoing, 5 Interaction, 4 Communication, 4 Open, 3 Honest, 3	Reserved	Interactive	Introvert	Extravert	Continuum: Social Interaction Style. This continuum ranges from interactive behaviors characterized by talking, making eye contact, and engaging with others through facial expressions to reserved behaviors marked by solitude, introversion, and self-control, with minimal social engagement and physical movement.
PC6	Playfulness	Sexuality	No consensus (n>1)	Sexual, 11 Aroused, 3	Non-sexual, 5 Humour, 5 Friendly, 5 Hyperactive, 4 Active, 3 Fun, 3 Playful, 3 Joking, 3	Sexual, 26 Romantic, 4 Serious, 4 Horniness, 3 Intimacy, 3 Flirtatious, 3 Desiring, 3	Playful	Flirtatous	Playful	Sexual	Continuum: Social Playfulness. This continuum ranges from flirtatious and romantic behaviors associated with sexual arousal and intimacy to playful and light-hearted behaviors characterized by laughter, joking, and physical gestures, often devoid of serious intent.
PC7	Alone	With others	Alone, 3 Static, 3 Solitary, 2	Motion, 6 Active, 3 Interactive, 2	Alone, 10 Introvert, 9 Independence, 8 Lonely, 4 Passive, 4 Static, 3 Artist, 3 Solitary, 3 Sitting, 3	Movement, 10 Sociable, 7 Active, 6 Physical, 5 Extravert, 5 Interacting, 5 Standing, 4 Together, 4 Proximity, 3	Autonomy	Approach	Alone	Together	Continuum: Social Engagement (ChatGPT gave the same name for PC3). This continuum spans from behaviors indicating a desire for social connection, such as moving towards someone and attending to them, to behaviors reflecting independence and individual agency, such as being alone and acting voluntarily.
PC8	Femininity	Masculinity	Feminine, 10	Masculine, 6 Manly, 6 Rugged, 2	Feminine, 30 Woman, 10 Young, 4 Soft, 4 Shy, 3	Masculinity, 16 Male, 12 Man, 7 Old, 6	Feminine	Masculine	Feminine	Masculine	Continuum: Gender Expression. This continuum represents the range of gender expressions, from traits and behaviors typically associated with masculinity, such as assertiveness and physical posture like laying down, to traits and behaviors typically associated with femininity, such as shyness and attractiveness.
