## Supplementary Table 6 for "A taxonomy for human social perception: Data-driven modelling with cinematic stimuli"

### Sheet: Sheet1
Authors' initial name	Expert participants' names	Online participants' names	ChatGPT name	Final name	ChatGPT description
Prosociality & pleasant feelings	Pleasant, 5 Positive behaviour, 4 Content, 3 Happiness, 3	Happy, 9 Positive, 7 Succesful, 7 Feeling, 6 Content, 3 Open, 3 Satisfaction, 3 Achievement, 3 Emotion, 3 Good, 3	Positive engagement	Pleasant feelings & prosociality	This category encompasses behaviors, emotions, and traits associated with positive social interaction and well-being. It includes expressions of success, creativity, motivation, equality, openness, trustworthiness, warmth, compliance, cooperation, positive interactions, pleasure, satisfaction, security, confidence, calmness, and voluntary action. These features collectively represent aspects of s…
Sympathetic activity	Discomfort, 6 Effort, 3 Bodily functions, 2 Physical exertion, 2	Exercise, 17 Physical exertion, 7 Tired, 4 Pain, 4 Exhausted, 4 Illness, 3	Physical discomfort	Physical discomfort	This category encompasses physical sensations and behaviors indicative of discomfort or distress, such as moaning or groaning, sweating or feeling hot, and panting or shortness of breath. These features typically signal discomfort, exertion, or physiological stress in social contexts.
Antisociality	Unpleasant, 3 Aggression, 3 Hostile, 3 Antisocial, 2	Anger, 11 Aggression, 9 Negative, 5 Abuse, 5 Bad, 3	Negative interaction	Antisocial behaviour	This category encompasses behaviors, emotions, and traits associated with negative social interactions and conflict. It includes features such as neuroticism, agitation, dominance, aggression (both physical and verbal), hostility, stubbornness, selfishness, and immorality. These features collectively represent aspects of social interaction that are characterized by conflict, aggression, and disco…
Feeding	Sense, 6 Eating, 5 Physical sensation, 3	Sensations, 23 Food, 9 Consumption, 6 Eating, 5 Taste, 4 Needs, 3 Hunger, 3	Sensory consumption	Feeding	This category encompasses behaviors and sensations related to the consumption of food, drink, and other sensory stimuli. It includes features such as hunger, thirst, tasting, eating, drinking, and smelling, which represent the sensory experience of consuming various substances and stimuli.
Unpleasant feelings	Unpleasant, 3 Distress, 2 Unwell, 2 Unhealthy, 2 Sadness, 2	Depression, 18 Sick, 8 Mental health symptoms, 7 Illness, 7 Emotion, 6 Sad, 5 Anxiety, 3	Emotional distress	Unpleasant feelings	This category encompasses various states of emotional and physical distress, including feelings of tiredness, loneliness, insecurity, failure, disappointment, illness, pain, and mental health issues. It also includes behaviors such as crying, acting reluctantly, and experiencing physical symptoms like nausea or dizziness. These features collectively represent states of discomfort, vulnerability, …
Verbal communication	Prosocial behaviour, 3 Trustworthy, 2 Reliable, 2	Attention, 12 Communication, 5 Trustworthy, 5 Listening, 4 Empathetic, 4 Honest, 4 Religious, 4	Social engagement	Social engagement	This category encompasses behaviors and traits related to active participation in social interactions and communication. It includes features such as honesty, moral righteousness, attending to others, making eye contact, listening, and verbal communication. These features collectively represent engagement in social interactions, active communication, and attentive behavior towards others.
Achievement	Goal-oriented, 4 Ambition, 3 Competence, 2 Focused, 2 Victory, 2	Ambitious, 9 Successful, 6 Focused, 4 Determination, 4 Drive, 4 Goal setting, 3	Achievement orientation	Achievement	This category encompasses behaviors, traits, and attitudes associated with goal pursuit, competence, and intelligence. It includes features such as pursuing goals, being conscientious, socially competent, intelligent, successful, competent, experienced, agentic, and ambitious. These features collectively represent an orientation towards achievement, competence, and effectiveness in social context…
Nonverbal communication	Emotional, 8 Empathetic, 5 Communicative, 2	Emotion expression, 14 Expressions, 6 Communications, 5 Body language, 4 Empathetic, 4 Contact, 4 Gesture, 3 Sensitive, 3 Passionate, 3	Emotional expression	Emotional expression	This category encompasses behaviors and experiences related to the expression and communication of emotions through nonverbal cues and movements. It includes features such as interacting emotionally, feeling moved, emotionally aroused, reflexive movements, nonverbal communication, head movements, and facial expressions. These features collectively represent the expressive aspect of social interac…
Submission	Submission, 2 Reserved, 2 Obedience, 2 Scared, 2 Careful, 2	Quiet, 18 Shy, 8 Secret, 7 Introvert, 5 Scared, 4 Submissive, 4 Timid, 4 Whisper, 4 Weak, 3	Submissiveness	Submission	This category encompasses behaviors and traits associated with submissiveness and low assertiveness in social interactions. It includes features such as being submissive and whispering, which indicate a tendency to defer to others and engage in quiet, non-assertive communication. These features collectively represent a passive and deferential approach to social interactions.
Extraversion & playfulness	Fun, 3 Play, 3 Social, 2 Extroverted, 2 Energetic, 2 Outgoing, 2	Fun, 7 Outgoing, 6 Personality, 5 Energetic, 5 Extravert, 4 Happy, 4 Sociable, 4 Feeling, 4 Confident, 4 Playfulness, 4 Loud, 3 Bully, 3	Sociability	Extraversion & playfulness	This category encompasses behaviors and traits associated with outgoing and playful social interactions. It includes features such as extraversion, feeling energetic, playfulness, making fun of someone, laughing, and joking. These features collectively represent a lively and social demeanor characterized by humor, energy, and interpersonal engagement.
Body movement	Physical motion, 8 Motion, 7 Scared, 2	Movement, 20 Anxiety, 6 Action, 5 Exercise, 5 Running, 4 Nervous, 3 Reacting, 3 Body movement, 3	Physical movement	Body movement	This category encompasses behaviors related to physical movement and activity in social contexts. It includes features such as moving away from someone, jumping, moving rapidly, moving the body, and moving the legs or feet. These features collectively represent various forms of physical mobility and action that individuals may engage in during social interactions.
Physical interaction	Physical activity, 5 Interaction, 4 Positive contact, 3	Love, 8 Affection, 7 Physical touches, 7 Intimacy, 6 Touch, 6 Sexual, 4 Contact, 4 Feeling, 4 Tactile, 3	Physical affection	Physical affection	This category encompasses behaviors and experiences related to physical contact and affection in social interactions. It includes features such as interacting physically, moving towards someone, touching someone, feeling touch, and engaging in acts of intimacy such as kissing, hugging, or cuddling. These features collectively represent the expression of closeness, intimacy, and affection through …
Goal oriented behaviour	Determined, 6 Mental, 3 Goal-oriented, 3 Motivated, 2	Desicion making, 7 Ambition, 6 Motivated, 5 Trying, 5 Determination, 4 Desire, 4 Strong, 3 Hard working, 3 Want 3	Initiative	Motivation	This category encompasses behaviors and traits related to taking action, making decisions, and demonstrating courage or mental effort in social contexts. It includes features such as wanting something, making decisions, being brave, and exerting mental effort, which collectively represent an individual's initiative and proactive approach to achieving goals or facing challenges in social situation…
Affection	Affection, 6 Intimacy, 3 Lovely, 2 Caring, 2 Friendly, 2	Love, 16 Friendly, 7 Kind, 6 Partner, 4 Relationship, 4 Feeling, 3 Warmth, 3 Affection, 3 Intimacy, 3 Empathy, 3 Emotional, 3	Emotional connection	Emotional affection	This category encompasses behaviors and traits related to establishing and maintaining emotional bonds with others. It includes features such as affectionate behavior, showing affection, intimacy, empathy, kindness, and loyalty, which collectively represent the capacity for forming deep and meaningful connections, empathy, and loyalty in social relationships.
Sexuality	Sexual, 11 Intimacy, 3 Arousal, 2 Sensual, 2 Attraction, 2	Sexual, 29 Romance, 7 Erotic, 6 Arousal, 6 Flirtatious, 5 Horny, 4	Intimacy	Sexuality	This category encompasses behaviors and experiences related to intimate and romantic interactions. It includes features such as being nude, engaging in sexual behavior, flirting, feeling sexually aroused, and expressing romantic feelings. These features collectively represent various aspects of intimate relationships, including physical and emotional intimacy, romantic attraction, and sexual arou…
Self-control	Control, 3 Self-control, 2 Discipline, 2 Rational, 2	Discipline, 7 Professional, 6 Work, 5 Control, 5 Formal, 4 Timely, 4 Organised, 3	Behavioral regulation	Self-control	This category encompasses behaviors and traits related to self-regulation and cognitive control in social interactions. It includes features such as punctuality, formality, logical thinking or reasoning, and exerting self-control, which collectively represent the ability to regulate one's behavior, adhere to social norms, and engage in reasoned decision-making in social contexts.
Introversion	Introversion, 4 Loneliness, 4 Shyness, 2 Solitude, 2	Lonely, 17 Quiet, 9 Shy, 7 Introvert, 7 Personalities, 5 Isolated, 4 Level of anxiety, 3	Solitude	Introversion	This category encompasses behaviors and traits associated with a preference for or tendency toward being alone or withdrawn in social settings. It includes features such as being alone, feeling shy, and being introverted, indicating a preference for solitude, quietness, and limited social interaction.
Gesturing	Gestures, 5 Hand gestures, 3 Movement, 3	Wave, 14 Movement, 10 Gestures, 8 Sign language, 5 Body language, 4 Hand sign, 3 Expressive, 3	Gestures	Gesturing	This category encompasses behaviors related to the movement of arms or hands for communication or expression purposes. It includes features such as moving arms or hands and gesturing, indicating the use of body movements to convey messages, emotions, or intentions in social interactions.
Femininity	Feminine, 10 Attractive, 3 Lovely, 2	Feminine, 13 Woman, 10 Beautiful, 7 Attractive, 6 Sexy, 4 Good looking, 3 Girl, 3 Pretty, 3 Lady, 3	Physical appeal	Femininity	This category encompasses traits and characteristics related to physical attractiveness and femininity. It includes features such as being attractive and exhibiting feminine qualities, indicating traits or behaviors that are perceived as desirable or traditionally associated with femininity in social contexts.
Masculinity	Man, 7 Masculine, 3 Rugged, 2	Grandfather, 12 Old, 9 Man, 9 Men, 5 Age, 5 Male 4, Elderly, 4 Gentleman, 4 Masculine, 3 Pensioner, 3	Gender / age identity	Masculinity	This category encompasses traits and characteristics related to gender and age identity. It includes features such as masculinity and being old, indicating traits or attributes that are traditionally associated with being male or elderly in social contexts.
